# Screening for variable drug responses using human iPSC cohorts

**DOI:** 10.1101/2023.06.16.545161

**Authors:** Melpomeni Platani, Hao Jiang, Lindsay Davidson, Santosh Hariharan, Regis Doyonnas, Angus I. Lamond, Jason R. Swedlow

## Abstract

We have developed a laboratory-based drug screening platform that uses a cohort of human induced pluripotent stem cell (hiPSC) lines, derived from different donors, to predict variable drug responses of potential clinical relevance. This builds on recent findings that pluripotent hiPSC lines express a broad repertoire of gene transcripts and proteins, whose expression levels reflect the genetic identity of the donor. We demonstrate that a cohort of hiPSC lines from different donors can be screened efficiently in their pluripotent state, using high-throughput Cell Painting assays. Variable phenotypic responses between hiPSC lines were detected with a wide range of clinically approved drugs, in use across multiple disease areas. Furthermore, information on mechanisms of drug-cell interactions underlying the observed variable responses was derived by using quantitative proteomic analysis to compare sets of hiPSC lines that had been stratified objectively, based upon variable response, Cell Painting data. We propose that information derived from comparative drug screening, using curated libraries of hiPSC lines from different donors, can help to improve the delivery of safe new drugs suitable for a broad range of genetic backgrounds and sexual diversity within human populations.
