## Supplemental Table 9 for "Screening for variable drug responses using human iPSC cohorts"

### Sheet: Atorvastatin 
List of proteins used for generation of Heatmap Figure 4B
				Log 10 p value				z-score normailsation log2 FC
Denw6_DMSO (log2FC)	Hayt1_DMSO (log2FC)	Tuju1_DMSO (log2FC)	Zaie1_DMSO (log2FC)	Denw6_DMSO (-log10 p value)	Hayt1_DMSO (-log10 p value)	Tuju1_DMSO (-log10 p value)	Zaie1_DMSO (-log10 p value)	Denw6_DMSO (log2FC_z-score)	Hayt1_DMSO (log2FC_z-score)	Tuju1_DMSO (log2FC_z-score)	Zaie1_DMSO (log2FC_z-score)	T: Gene name	T: Gene name_	T: Protein name						uniProt ID
-0.534367	0.138353	0.366049	-0.202174	4.00032	2.05083	3.51071	3.61034	-1.20848	0.498244	1.07592	-0.365688	IQGAP2	IQGAP2	Ras GTPase-activating-like protein IQGAP2						Q13576
-0.192008	0.249397	0.454689	-0.0753438	1.54807	3.23348	3.84652	2.60178	-1.0157	0.472838	1.16514	-0.622277	RDX	RDX	Radixin						P35241
-0.797863	-0.620696	-0.177641	-0.658749	4.40401	2.44525	0.321159	1.13136	-0.87222	-0.212196	1.43837	-0.353959	BRAT1	BRAT1	BRCA1-associated ATM activator 1						Q6PJG6
2.28443	2.37313	2.43049	1.96435	4.70447	5.08306	4.79484	6.26252	0.102506	0.528911	0.804649	-1.43607	LDLR	LDLR	Low-density lipoprotein receptor						P01130
4.25637	4.41563	4.65651	4.13273	5.94914	8.02971	7.41429	7.01435	-0.481944	0.222598	1.28824	-1.02889	HMGCR	HMGCR	3-hydroxy-3-methylglutaryl-coenzyme A reductase						P04035
0.233794	0.64978	0.639221	0.394277	1.55745	1.82054	1.81378	1.67739	-1.21657	0.845058	0.792727	-0.421216	XPNPEP3	XPNPEP3	Xaa-Pro aminopeptidase 3						Q9NQH7
-0.693456	-0.367154	-0.0842908	-0.493263	3.06294	1.87955	0.640895	1.93645	-1.11303	0.166169	1.27508	-0.328215	RHEB	RHEB	GTP-binding protein Rheb						Q15382
0.527788	1.29347	1.32773	1.29738	2.2379	5.63763	3.03989	3.00219	-1.49884	0.466952	0.554908	0.47698	HSD17B7	HSD17B7	3-keto-steroid reductase/17-beta-hydroxysteroid dehydrogenase 7						P56937
-0.781171	-0.53196	-0.102171	-0.699244	2.67617	2.85958	0.203455	3.87848	-0.83445	-0.0109818	1.40917	-0.563741	GMPPB	GMPPB	Mannose-1-phosphate guanyltransferase beta						Q9Y5P6
-0.141718	0.107085	0.238032	-0.0915349	0.913295	0.584144	1.31401	0.847474	-0.961362	0.448257	1.19015	-0.677045	PTP4A1	PTP4A1	Protein tyrosine phosphatase type IVA 1						Q93096
1.67592	1.61608	2.56596	1.63256	6.05304	6.54997	6.8782	4.77122	-0.424951	-0.554211	1.49777	-0.518608	HMGCS1	HMGCS1	Hydroxymethylglutaryl-CoA synthase, cytoplasmic						Q01581
0.668319	0.793003	1.75291	0.756516	2.87306	3.37827	3.46181	2.78446	-0.636626	-0.391914	1.49206	-0.463524	MVD	MVD	Diphosphomevalonate decarboxylase						P53602
-0.238515	0.111053	0.199341	-0.0458336	2.20708	1.84128	2.02497	0.970588	-1.27446	0.543757	1.00297	-0.272265	DRG1	DRG1	Developmentally-regulated GTP-binding protein 1						Q9Y295
1.39858	1.28138	1.42831	0.674139	5.7663	4.51968	3.85759	2.2642	0.574394	0.242724	0.65852	-1.47564	COL4A3BP	CERT1	Ceramide transfer protein						Q9Y5P4
0.253899	0.585189	0.890048	0.498339	1.0066	2.27785	0.696258	1.82981	-1.15331	0.107806	1.26831	-0.222803	SLC44A2	SLC44A2	Choline transporter-like protein 2						Q8IWA5
-0.28546	0.127525	0.0606003	-0.0593891	1.37953	0.972051	0.664464	0.404157	-1.35703	0.918573	0.549808	-0.111349	EIF3G	EIF3G	Eukaryotic translation initiation factor 3 subunit G						O75821
-1.08626	-0.703941	-0.185434	-0.544463	2.77498	2.11051	0.907315	1.68754	-1.22138	-0.197886	1.19021	0.229054	TSTA3	GFUS	GDP-L-fucose synthase						Q13630
-2.59439	-0.462163	-0.448087	-1.97272	1.23055	3.6507	3.37739	1.55579	-1.12831	0.835538	0.848503	-0.555731	TBC1D23	TBC1D23	TBC1 domain family member 23						Q9NUY8
-0.231707	0.240677	0.169229	-0.333262	3.60493	1.38199	0.915143	1.95345	-0.674734	0.977238	0.727379	-1.02988	EIF3J	EIF3J	Eukaryotic translation initiation factor 3 subunit J						O75822
-0.457151	0.253234	0.0383193	-0.179773	2.73844	2.398	0.55793	2.16448	-1.22013	1.11737	0.410196	-0.30743	SERBP1	SERBP1	Plasminogen activator inhibitor 1 RNA-binding protein						Q8NC51
-0.909772	-0.624996	-0.0900993	-0.421194	1.50553	2.20352	0.448951	0.978688	-1.15411	-0.328856	1.22122	0.261742	TSSC4	TSSC4	Protein TSSC4						Q9Y5U2
-0.45588	0.434789	0.19527	-0.0211865	2.47369	2.75588	3.92054	0.105725	-1.30578	1.0479	0.414945	-0.157061	COQ6	COQ6	Ubiquinone biosynthesis monooxygenase COQ6, mitochondrial						Q9Y2Z9
-0.951216	-0.751597	-0.116103	-0.688815	4.66067	3.85932	1.44672	3.39037	-0.904662	-0.347778	1.42507	-0.172634	NAA50	NAA50	N-alpha-acetyltransferase 50						Q9GZZ1
-0.335236	0.256459	0.244904	-0.319035	2.6347	1.84221	1.20048	3.97547	-0.890043	0.883082	0.848456	-0.841494	ETF1	ETF1	Eukaryotic peptide chain release factor subunit 1						P62495
-1.03273	-2.08129	-1.06145	-3.14278	2.67109	3.17784	0.551562	2.59543	0.795131	-0.25119	0.766474	-1.31042	OARD1	OARD1	ADP-ribose glycohydrolase OARD1						Q9Y530
-1.13178	-0.710767	-0.532344	-1.0108	3.53523	0.855506	2.23169	0.9085	-1.04082	0.494799	1.14559	-0.59957	ZWILCH	ZWILCH	Protein zwilch homolog						Q9H900
-0.800433	-1.08475	-0.153932	-3.76478	2.73724	1.24325	0.685938	1.31601	0.408901	0.230192	0.815264	-1.45436	UBE2C	UBE2C	Ubiquitin-conjugating enzyme E2 C						O00762
-1.419	-1.09808	-0.142151	-1.95402	1.97499	2.32286	0.276304	1.0452	-0.349148	0.0725814	1.32878	-1.05222	ORC6	ORC6	Origin recognition complex subunit 6						Q9Y5N6
0.0559441	1.27705	0.224114	0.259482	0.467053	4.84228	1.78955	2.45548	-0.716526	1.48073	-0.413922	-0.350281	RCN1	RCN1	Reticulocalbin-1						Q15293
-0.232044	0.571854	0.0890001	-0.140624	2.68488	3.18343	1.07639	1.00717	-0.845789	1.39015	0.0471542	-0.591517	YBX1	YBX1	Y-box-binding protein 1						P67809
0.278157	0.909717	0.288553	0.106971	1.07655	4.71428	0.828369	0.978552	-0.333832	1.45757	-0.304344	-0.819397	ATP6V0A2	ATP6V0A2	V-type proton ATPase 116 kDa subunit a2						Q9Y487
0.532682	1.28956	0.647541	0.540162	2.39867	3.49635	2.17117	2.46418	-0.607406	1.48415	-0.290007	-0.586735	FAM213A	PRXL2A	Peroxiredoxin-like 2A						Q9BRX8
0.359104	0.932321	0.274762	0.240773	2.73198	3.67545	5.02487	1.24175	-0.285713	1.48224	-0.545846	-0.65068	FUNDC2	FUNDC2	FUN14 domain-containing protein 2						Q9BWH2
-3.8322	-2.15572	-3.62246	-3.63159	2.19329	0.833652	1.78919	1.52719	-0.672381	1.48828	-0.402072	-0.413831	RAB12	RAB12	Ras-related protein Rab-12						Q6IQ22
0.182821	0.649041	0.356717	0.248925	0.864462	3.0201	1.30469	1.28422	-0.857145	1.40627	-0.0129074	-0.53622	ATL3	ATL3	Atlastin-3						Q6DD88
0.724152	2.67652	0.193756	0.233062	1.63085	2.37511	0.292232	0.928851	-0.198644	1.46784	-0.651373	-0.617822	MMTAG2	MMTAG2	Multiple myeloma tumor-associated protein 2						Q9BU76
0.287126	0.889455	0.178473	0.223258	3.22472	4.42274	0.991848	1.99677	-0.322758	1.48649	-0.649127	-0.514603	MRPS22	MRPS22	28S ribosomal protein S22, mitochondrial						P82650
-1.19923	-0.904776	-3.65523	-4.60451	2.75791	2.13989	3.89672	3.76989	0.763524	0.925067	-0.583898	-1.10469	RAB38	RAB38	Ras-related protein Rab-38						P57729
-0.863613	-0.299445	-0.998183	-1.24317	3.64568	1.80794	3.47224	3.75763	-0.031278	1.37938	-0.367761	-0.980345	RAB3D	RAB3D	Ras-related protein Rab-3D						O95716
0.565372	1.23865	0.782608	0.832654	1.05504	2.32946	0.677413	1.62905	-1.03022	1.36615	-0.257026	-0.0789007	NEO1	NEO1	Neogenin						Q92859
0.282866	0.56606	0.278303	-0.0025959	1.59445	2.83351	1.82789	0.0199121	0.00735706	1.22717	-0.0122974	-1.22223	BCS1L	BCS1L	Mitochondrial chaperone BCS1						Q9Y276
-0.982763	-0.547093	-0.997226	-1.16877	3.25224	1.52137	1.5058	0.558389	-0.221826	1.42177	-0.27639	-0.923558	CCDC94	YJU2	Splicing factor YJU2						Q9BW85
-0.61329	-0.087979	-0.38498	-0.51411	2.8769	0.339482	1.73962	2.92028	-0.934658	1.36827	0.0662413	-0.499857	SNX6	SNX6	Sorting nexin-6						Q9UNH7
0.971284	1.92325	0.771526	1.13469	4.09322	4.32183	2.05673	2.06167	-0.453813	1.43351	-0.849844	-0.129854	TMEM97	TMEM97	Sigma intracellular receptor 2						Q5BJF2
0.156295	0.64714	0.138602	0.0760164	1.51404	2.90469	0.780201	0.739364	-0.37203	1.48718	-0.439046	-0.676107	CWC15	CWC15	Spliceosome-associated protein CWC15 homolog						Q9P013
0.3885	1.38482	0.474344	0.695342	1.70489	5.53381	2.38076	5.31508	-0.768928	1.43725	-0.578841	-0.0894812	CYB5B	CYB5B	Cytochrome b5 type B						O43169
0.627085	2.97011	0	0.463283	1.45351	2.22486	NaN	1.34888	-0.291732	1.4698	-0.763186	-0.414881	GGT7	GGT7	Glutathione hydrolase 7						Q9UJ14
0.839136	4.15253	1.96033	2.63983	1.14244	2.67009	1.69595	1.74884	-1.12513	1.26642	-0.315869	0.17458	SC5D	SC5D	Lathosterol oxidase						O75845
-1.02227	-0.950721	-3.04285	-3.5024	2.06468	2.2524	1.32391	1.19691	0.830374	0.88403	-0.684892	-1.02951	RAB2B	RAB2B	Ras-related protein Rab-2B						Q8WUD1
1.02945	2.11824	0.938786	0.914404	2.47107	3.2675	4.8536	2.4803	-0.380117	1.49454	-0.536222	-0.578203	TM7SF2	TM7SF2	Delta(14)-sterol reductase TM7SF2						O76062
-0.574991	-1.0558	-0.440801	-0.136431	3.53331	5.13557	4.14551	2.32658	-0.0600559	-1.31638	0.290572	1.08587	UBR5	UBR5	E3 ubiquitin-protein ligase UBR5						O95071
-0.384279	-0.826623	-0.439011	-0.145368	4.5969	4.31294	4.18234	2.50279	0.228627	-1.3383	0.0347467	1.07493	SART3	SART3	Squamous cell carcinoma antigen recognized by T-cells 3						Q15020
-0.749579	-1.09242	-0.862513	-0.141308	4.74906	5.60172	3.47483	1.07377	-0.0939046	-0.93837	-0.372077	1.40435	UBA2	UBA2	SUMO-activating enzyme subunit 2						Q9UBT2
-0.474312	-0.724804	-0.69325	-0.0784798	2.38653	4.12352	2.68121	0.260916	0.0617906	-0.779424	-0.673458	1.39109	SMEK1	PPP4R3A	Serine/threonine-protein phosphatase 4 regulatory subunit 3A						Q6IN85
-0.703159	-1.07165	-0.600687	-0.107026	3.33792	3.39007	4.03635	0.680318	-0.207532	-1.13416	0.0501506	1.29154	SBNO1	SBNO1	Protein strawberry notch homolog 1						A3KN83
-0.699615	-1.0834	-0.352185	-0.0647491	6.58511	6.29118	2.60762	1.83341	-0.339863	-1.21157	0.44928	1.10215	IRF2BPL	IRF2BPL	Probable E3 ubiquitin-protein ligase IRF2BPL						Q9H1B7
-0.814987	-1.23375	-0.420394	-0.243001	3.62526	3.11045	1.80053	1.10528	-0.310613	-1.26038	0.584334	0.986664	SKA3	SKA3	Spindle and kinetochore-associated protein 3						Q8IX90
-0.774384	-2.07654	-0.46264	-0.644561	2.91899	1.37237	0.207538	1.65905	0.292374	-1.47718	0.716014	0.468795	CBLB	CBLB	E3 ubiquitin-protein ligase CBL-B						Q13191
-0.562532	-1.45118	-0.543209	-0.130129	1.43744	1.88797	0.325196	0.56032	0.196256	-1.40039	0.230974	0.973161	HERC4	HERC4	Probable E3 ubiquitin-protein ligase HERC4						Q5GLZ8
-0.494802	-0.848895	-0.512086	-0.1539	2.03301	2.88056	1.2513	0.491868	0.0268446	-1.22075	-0.0340543	1.22796	RTKN	RTKN	Rhotekin						Q9BST9
-0.254723	-0.802755	-0.234366	-0.217871	1.97159	3.75644	2.17144	2.67331	0.432138	-1.49789	0.503829	0.561918	PSMB7	PSMB7	Proteasome subunit beta type-7						Q99436
-0.834551	-1.3308	-0.676311	-0.352371	3.11551	3.157	3.60177	1.61457	-0.0884111	-1.30567	0.299739	1.09434	PAPSS1	PAPSS1	Bifunctional 3'-phosphoadenosine 5'-phosphosulfate synthase 1						O43252
-0.94649	-1.4632	-0.499019	-0.338605	4.63865	4.42828	3.44232	2.18727	-0.266804	-1.29058	0.619775	0.937606	MCMBP	MCMBP	Mini-chromosome maintenance complex-binding protein						Q9BTE3
-0.552013	-0.831964	-0.660164	-0.240531	3.11217	3.55131	2.43458	1.20902	0.0770056	-1.04845	-0.35778	1.32922	CWF19L1	CWF19L1	CWF19-like protein 1						Q69YN2
-0.955834	-1.20306	-0.740406	-0.230322	4.67399	4.4505	3.88166	1.8192	-0.41915	-1.01667	0.101509	1.33431	HAT1	HAT1	Histone acetyltransferase type B catalytic subunit						O14929
-0.928212	-1.27455	-0.709207	-0.361062	3.73837	3.33751	3.38178	2.31319	-0.286719	-1.18981	0.284356	1.19217	ANP32A	ANP32A	Acidic leucine-rich nuclear phosphoprotein 32 family member A						P39687
-0.671797	-0.966048	-0.623457	-0.0909424	2.80898	2.17587	4.38501	0.507824	-0.22982	-1.03741	-0.0971464	1.36438	NAE1	NAE1	NEDD8-activating enzyme E1 regulatory subunit						Q13564
-0.454655	-0.88258	-0.280441	-0.0868594	2.16499	4.90379	1.07498	0.628406	-0.0840445	-1.34503	0.429321	0.999755	PSMB3	PSMB3	Proteasome subunit beta type-3						P49720
-0.639008	-0.938031	-0.620565	-0.15524	3.09318	2.57378	2.35525	0.535076	-0.157146	-1.08221	-0.100091	1.33945	GTF2F1	GTF2F1	General transcription factor IIF subunit 1						P35269
2.98916	2.07189	2.98385	4.11462	6.24549	3.50372	5.9617	2.134	-0.0606507	-1.15758	-0.0670045	1.28524	FGFBP3	FGFBP3	Fibroblast growth factor-binding protein 3						Q8TAT2
1.24486	-0.00183423	2.77719	2.19525	0.505629	0.0106898	2.52509	0.983373	-0.254472	-1.28115	1.00743	0.528192	RNF130	RNF130	E3 ubiquitin-protein ligase RNF130						Q86XS8
1.02559	0.534934	0.477139	0.825816	1.25386	1.71995	0.846977	2.96397	1.20636	-0.704744	-0.929857	0.428238	VIMP	SELENOS	Selenoprotein S						Q9BQE4
0.913987	0.536236	0.354835	0.657639	5.22298	3.44753	3.69379	4.53352	1.27163	-0.338624	-1.11189	0.178883	APOE	APOE	Apolipoprotein E						P02649
0.867439	0.158655	0.280032	0.579913	3.09219	1.28366	2.41503	4.63147	1.24571	-0.984338	-0.602448	0.341071	APLP2	APLP2	Amyloid-like protein 2						Q06481
2.42456	0.978805	0.737569	1.02086	0.790123	1.84779	2.57931	1.94062	1.47997	-0.406683	-0.721486	-0.351799	SLC20A1	SLC20A1	Sodium-dependent phosphate transporter 1						Q8WUM9
0.877062	-0.787488	-0.262627	0.00120099	3.00215	1.87922	0.722267	0.00260512	1.32291	-1.07056	-0.315858	0.0635039	FEM1B	FEM1B	Protein fem-1 homolog B						Q9UK73
0.537847	0.308753	0.142618	0.493179	4.46018	5.41499	1.95546	4.454	0.921609	-0.340801	-1.25628	0.675469	PXDN	PXDN	Peroxidasin homolog						Q92626
2.39638	1.65778	1.44351	1.76047	2.26544	2.45365	1.38889	1.335	1.41998	-0.382556	-0.905485	-0.131937	SLC29A2	SLC29A2	Equilibrative nucleoside transporter 2						Q14542
-0.151519	-0.570498	-0.360847	-0.115466	1.84313	2.98499	2.94291	1.17828	0.703284	-1.28682	-0.291001	0.874535	ANLN	ANLN	Anillin						Q9NQW6
-1.05121	-2.00072	-1.41813	-1.58392	3.98212	1.78654	0.755756	1.17526	1.17402	-1.23735	0.24218	-0.178853	PGM2	PGM2	Phosphoglucomutase-2						Q96G03
0.389508	-0.137274	-0.0175851	0.0479031	3.87046	2.47291	0.394442	0.569268	1.41103	-0.920032	-0.390396	-0.100604	EXOSC6	EXOSC6	Exosome complex component MTR3						Q5RKV6
2.50334	1.94214	1.57226	1.86915	5.43951	6.03032	4.20706	5.06078	1.3672	-0.0760737	-1.02733	-0.263797	PCSK9	PCSK9	Proprotein convertase subtilisin/kexin type 9						Q8NBP7
0.289998	-0.150501	-0.0172278	0.136128	2.89574	3.42006	0.4654	2.13449	1.18312	-1.12906	-0.429512	0.375455	ATP5L	ATP5MG	ATP synthase subunit g, mitochondrial						O75964
2.80493	0.194994	0.542758	0.454855	1.39198	0.824183	1.75023	0.569389	1.48884	-0.663295	-0.376531	-0.449015	PDSS2	PDSS2	All trans-polyprenyl-diphosphate synthase PDSS2						Q86YH6
0.820455	0.498697	0.236135	0.469055	4.6286	4.11565	2.24793	3.59433	1.30863	-0.0307564	-1.12373	-0.15415	APP	APP	Amyloid-beta precursor protein						P05067
0.898746	0.308258	0.43645	0.7725	4.4963	2.48449	3.56058	3.89873	1.06268	-1.06619	-0.604022	0.607532	EDIL3	EDIL3	EGF-like repeat and discoidin I-like domain-containing protein 3						O43854
1.0546	0.524543	0.401516	0.480039	2.89039	3.88489	3.19296	4.32387	1.47789	-0.304814	-0.718584	-0.454493	STOM	STOM	Stomatin						P27105
1.8224	0.681554	0.8268	1.3036	5.14302	2.43232	2.25781	2.9415	1.28601	-0.924168	-0.64278	0.280938	CTGF	CCN2	CCN family member 2						P29279
0.61133	-0.184404	-0.0821705	0.151475	2.53066	0.756828	1.70225	0.704477	1.37663	-0.871458	-0.582629	0.0774591	MRPS18C	MRPS18C	28S ribosomal protein S18c, mitochondrial						Q9Y3D5
2.04095	0.812894	0.602285	1.64882	5.13662	3.29796	3.39239	5.32425	1.12244	-0.680089	-0.989216	0.546869	CYR61	CCN1	CCN family member 1						O00622
1.04915	0.563653	0.211559	0.429077	3.75397	4.34428	0.803725	3.16932	1.36894	0.000823504	-0.991362	-0.378407	ITM2C	ITM2C	Integral membrane protein 2C						Q9NQX7
0.587502	0.422692	0.180854	0.574023	2.93216	1.2344	0.474855	2.13918	0.773703	-0.0982813	-1.37781	0.702392	PLEKHG3	PLEKHG3	Pleckstrin homology domain-containing family G member 3						A1L390
0.566969	0.411411	0.117357	0.500739	3.70797	2.54582	1.02908	4.0961	0.846185	0.0619655	-1.42045	0.5123	FSTL1	FSTL1	Follistatin-related protein 1						Q12841
1.20161	0.123241	0.223437	0.604943	6.37287	1.00316	2.79831	3.07999	1.35789	-0.849714	-0.644595	0.136416	SPINT2	SPINT2	Kunitz-type protease inhibitor 2						O43291
1.60578	0.211198	0.087141	0.451769	5.88577	2.48753	0.982004	5.01269	1.46394	-0.543899	-0.722509	-0.197536	ALB	ALB	Albumin						P02768
0.235253	-0.292774	0.0121638	0.229803	1.56762	3.88046	0.112678	2.45044	0.760607	-1.36278	-0.136516	0.738692	PPT1	PPT1	Palmitoyl-protein thioesterase 1						P50897
0.747027	0.248485	0.352736	0.517308	1.47962	2.63041	1.73829	1.68824	1.29106	-1.00246	-0.522853	0.234251	KIRREL	KIRREL1	Kin of IRRE-like protein 1						Q96J84
-0.748825	-0.918302	-5.0228	-0.638921	2.67874	2.21132	4.0614	1.03507	0.508594	0.429033	-1.49782	0.560188	RAB43	RAB43	Ras-related protein Rab-43						Q86YS6
1.06718	0.492966	0.177135	0.267365	2.8941	2.16315	1.38191	1.21394	1.4149	-0.0204878	-0.809982	-0.584432	MPZL1	MPZL1	Myelin protein zero-like protein 1						O95297
1.2791	0.795058	0.594721	0.728669	3.25699	2.96107	2.33063	2.2367	1.44031	-0.182098	-0.853592	-0.404623	SV2A	SV2A	Synaptic vesicle glycoprotein 2A						Q7L0J3
1.46105	0.326835	0.667599	0.350891	2.60829	2.43791	2.02778	0.654528	1.43407	-0.707653	-0.0641901	-0.662228	SLC38A2	SLC38A2	Sodium-coupled neutral amino acid transporter 2						Q96QD8
-0.575685	-0.809997	-1.14005	-0.6642	3.01454	2.11255	1.1557	0.65187	0.894458	-0.0504705	-1.38148	0.537496	ELMO2	ELMO2	Engulfment and cell motility protein 2						Q96JJ3
0.910939	0.534338	0.446184	0.699832	1.82743	1.82485	3.48835	0.714297	1.28657	-0.554915	-0.985966	0.254309	PCDHA12	PCDHA12	Protocadherin alpha-12						Q9UN75
4.10665	-0.438533	-0.303099	3.43206	0.866624	1.7575	1.28598	3.19667	1.00025	-0.888243	-0.831971	0.719963	HIST1H1T	H1-6	Histone H1t						P22492
0.212005	-0.627656	-0.159206	0.140585	1.55374	3.50684	1.59557	1.0043	0.840071	-1.36029	-0.132699	0.652913	GNG5	GNG5	Guanine nucleotide-binding protein G(I)/G(S)/G(O) subunit gamma-5						P63218
1.50867	-1.08225	-0.210378	1.08401	2.3007	1.65373	0.303637	1.17196	0.995157	-1.18315	-0.450127	0.638123	SLC4A11	SLC4A11	Sodium bicarbonate transporter-like protein 11						Q8NBS3

### Sheet: Simvastatin
List of proteins used for generation of Heatmap Supp Figure 2B
				Log 10 p value				z-score normailsation log2 FC
Denw6_DMSO (log2FC)	Hayt1_DMSO (log2FC)	Tuju1_DMSO (log2FC)	Zaie1_DMSO (log2FC)	Denw6_DMSO (-log10 p value)	Hayt1_DMSO (-log10 p value)	Tuju1_DMSO (-log10 p value)	Zaie1_DMSO (-log10 p value)	Denw6_DMSO (log2FC_z-score)	Hayt1_DMSO (log2FC_z-score)	Tuju1_DMSO (log2FC_z-score)	Zaie1_DMSO (log2FC_z-score)	T: Gene name	T: Gene name_	T: Protein name							uniProt ID
-0.876593	0.662221	0.00386238	-0.0766315	3.22578	2.6876	0.0120965	0.352541	-1.27665	1.16434	0.119999	-0.00768741	GNPDA1	GNPDA1	Glucosamine-6-phosphate isomerase 1							P46926
-0.350212	-0.429787	-0.576779	-2.92921	1.15229	1.52463	0.99358	3.17095	0.580733	0.516664	0.398315	-1.49571	TFAP4	TFAP4	Transcription factor AP-4							Q01664
-0.315137	0.659883	0.922613	-2.78618	0.99299	0.851646	0.709406	4.03005	0.0381981	0.615006	0.770433	-1.42364	C16orf58	RUSF1	RUS family member 1							Q96GQ5
-0.682658	0.12107	0.349148	-0.17402	3.53419	1.65653	3.30075	3.48646	-1.31534	0.488582	1.00049	-0.173732	DAD1	DAD1	Dolichyl-diphosphooligosaccharide--protein glycosyltransferase subunit DAD1							P61803
-0.132798	-0.245779	-0.0956583	-1.4492	0.763497	3.60593	1.01404	4.78217	0.536543	0.36238	0.593795	-1.49272	RPS21	RPS21	40S ribosomal protein S21							P63220
-0.296648	0.0770938	0.37424	-0.467529	0.896154	0.453761	1.09849	2.7919	-0.578239	0.411116	1.19771	-1.03059	GTPBP8	GTPBP8	GTP-binding protein 8							Q8N3Z3
-0.113726	0.0731691	0.276611	-0.272804	1.25947	0.793165	1.92409	1.91284	-0.440596	0.347107	1.20455	-1.11106	MRPS26	MRPS26	28S ribosomal protein S26, mitochondrial							Q9BYN8
-0.0622098	0.0782782	0.0837952	-0.365211	0.61431	1.11034	0.716663	1.55791	0.0196158	0.687356	0.713578	-1.42055	HNRNPA0	HNRNPA0	Heterogeneous nuclear ribonucleoprotein A0							Q13151
-0.283516	0.0764163	0.239975	-0.154457	3.61904	1.17338	3.79178	1.60293	-1.08269	0.456875	1.15648	-0.53066	ALDH9A1	ALDH9A1	4-trimethylaminobutyraldehyde dehydrogenase							P49189
-0.284688	0.126843	0.0659393	-0.114984	3.65121	2.10492	0.768616	2.29669	-1.2512	0.959028	0.631929	-0.33976	NPEPPS	NPEPPS	Puromycin-sensitive aminopeptidase							P55786
-0.464377	0.172768	0.458212	-0.185441	1.29955	1.60304	1.5596	0.668513	-1.13767	0.439254	1.14572	-0.447307	TCTN3	TCTN3	Tectonic-3							Q6NUS6
-0.586073	0.38172	0.154472	-0.287176	3.84888	2.62287	1.03208	1.54759	-1.15415	1.07175	0.549086	-0.466692	ZNF787	ZNF787	Zinc finger protein 787							Q6DD87
-0.361825	0.0337957	0.555611	-0.403414	0.499589	0.31163	1.96275	2.34482	-0.713287	0.174477	1.34542	-0.806611	OSGEPL1	OSGEPL1	Probable tRNA N6-adenosine threonylcarbamoyltransferase, mitochondrial							Q9H4B0
-0.296563	0.1949	0.288309	-0.590729	1.85353	2.43213	2.69355	3.51867	-0.470948	0.712702	0.93767	-1.17942	HIST2H2AB	H2AC21	Histone H2A type 2-B							Q8IUE6
1.35873	1.95937	2.39374	1.12601	3.46589	4.86369	5.3114	5.42604	-0.609288	0.434131	1.1887	-1.01355	LDLR	LDLR	Low-density lipoprotein receptor							P01130
3.97841	4.06203	4.51402	3.88565	5.7857	7.75825	7.33204	6.87199	-0.472097	-0.172164	1.44906	-0.8048	HMGCR	HMGCR	3-hydroxy-3-methylglutaryl-coenzyme A reductase							P04035
-0.799325	0.50061	0.0265354	-0.389765	2.02569	2.04335	0.194614	2.22757	-1.13681	1.19467	0.344398	-0.402253	SWAP70	SWAP70	Switch-associated protein 70							Q9UH65
-0.117078	0.245766	0.428719	-0.284432	0.533289	1.91823	1.34437	2.52694	-0.567269	0.543396	1.10341	-1.07954	STX18	STX18	Syntaxin-18							Q9P2W9
-0.740712	0.230255	0.305144	-0.0725997	1.12113	0.962292	1.775	1.29345	-1.4091	0.62922	0.786433	-0.00655293	TMEM245	TMEM245	Transmembrane protein 245							Q9H330
-0.242695	0.260692	0.262962	-0.0872787	1.27958	1.50911	1.12932	0.478686	-1.14405	0.834207	0.843125	-0.533282	HSDL1	HSDL1	Inactive hydroxysteroid dehydrogenase-like protein 1							Q3SXM5
-1.9083	3.02671	1.57089	-3.5376	0.790547	1.54533	0.335749	4.37531	-0.559178	1.0677	0.587772	-1.09629	ADPRHL2	ADPRS	ADP-ribose glycohydrolase ARH3							Q9NX46
-0.238845	0.13942	0.497211	-0.365289	1.08072	0.893511	2.33198	2.48641	-0.632856	0.336443	1.25328	-0.956866	PYCARD	PYCARD	Apoptosis-associated speck-like protein containing a CARD							Q9ULZ3
1.76927	2.29473	2.26175	1.89505	6.26619	6.59834	6.99107	6.07784	-1.08735	0.910909	0.785482	-0.60904	HMGCS1	HMGCS1	Hydroxymethylglutaryl-CoA synthase, cytoplasmic							Q01581
1.08371	1.68286	1.29955	0.713992	3.97422	5.08607	2.766	2.53095	-0.274686	1.20377	0.25791	-1.187	MVD	MVD	Diphosphomevalonate decarboxylase							P53602
-0.671549	0.0935637	0.310122	-0.135679	3.87874	1.3731	2.91654	2.36017	-1.3531	0.461059	0.974542	-0.0824994	COX4I1	COX4I1	Cytochrome c oxidase subunit 4 isoform 1, mitochondrial							P13073
-0.440676	0.0358877	0.511787	0.0517667	3.22127	0.092187	2.14353	0.341064	-1.23512	-0.00978011	1.21385	0.0310478	SDF4	SDF4	45 kDa calcium-binding protein							Q9BRK5
-0.647012	-0.411283	-0.0805353	-0.533286	1.89428	2.85589	0.440585	1.48715	-0.935689	0.027565	1.3791	-0.470974	CFL2	CFL2	Cofilin-2							Q9Y281
1.63539	1.9311	1.9852	1.73915	5.00827	5.92841	5.94975	5.27354	-1.14551	0.66281	0.993677	-0.510979	CYP51A1	CYP51A1	Lanosterol 14-alpha demethylase							Q16850
-0.507666	0.0541178	0.300491	-0.234596	3.47392	0.969288	3.21711	1.08958	-1.17212	0.430981	1.13403	-0.39289	SRSF9	SRSF9	Serine/arginine-rich splicing factor 9							Q13242
-0.206274	0.243236	0.198586	-0.375802	1.11326	2.42816	0.690613	2.1876	-0.56298	0.915112	0.768292	-1.12042	GAR1	GAR1	H/ACA ribonucleoprotein complex subunit 1							Q9NY12
-0.161805	0.344239	0.18627	-0.339896	0.47457	1.57702	2.41502	1.76076	-0.539231	1.07535	0.571333	-1.10745	ZMAT2	ZMAT2	Zinc finger matrin-type protein 2							ZMAT2
-0.682915	-0.114354	-0.132395	-0.191208	3.65471	1.5627	1.58131	3.32801	-1.48892	0.613259	0.546557	0.329103	NACA	NACA	Nascent polypeptide-associated complex subunit alpha, muscle-specific form							Q13765
-0.0218166	-0.0613874	-0.0431878	-1.18924	0.111015	1.44547	0.789264	3.95147	0.535205	0.46624	0.497959	-1.4994	RPS20	RPS20	40S ribosomal protein S20							P60866
-1.3756	0.245797	0.45656	-0.00118574	5.19747	2.3528	1.92313	0.00953965	-1.46104	0.501627	0.756751	0.202659	HIST2H3PS2	H3-2	Histone HIST2H3PS2							Q5TEC6
-0.172951	0.612311	0.298924	-0.453686	0.974022	4.24922	2.11145	3.99176	-0.512798	1.13686	0.478501	-1.10256	HMGN1	HMGN1	Non-histone chromosomal protein HMG-14							P05114
-1.9197	0.979799	0.280209	-0.625577	3.78061	2.71746	0.707135	2.6884	-1.27671	1.03927	0.480471	-0.24303	MYL1	MYL1	Myosin light chain 1/3, skeletal muscle isoform							P05976
-0.725831	0.533297	0.181568	-0.668977	1.01138	1.24042	0.28975	0.899753	-0.887733	1.1232	0.561462	-0.796933	DAK	TKFC	Triokinase/FMN cyclase							Q3LXA3
-0.501903	0.140236	1.06718	-0.191271	1.16362	0.324293	1.70256	0.484801	-0.929258	0.0172083	1.38346	-0.471409	CUX1	CUX1	Homeobox protein cut-like 1							P39880
-4.00798	3.42237	1.26153	-1.18916	2.99959	3.18234	0.358635	2.59652	-1.21247	1.10966	0.434351	-0.331535	GLMP	GLMP	Glycosylated lysosomal membrane protein							Q8WWB7
-0.396452	-0.115736	-0.684914	-1.27345	1.27565	0.248445	2.65858	2.43751	0.446729	1.01369	-0.135879	-1.32454	RALGAPB	RALGAPB	Ral GTPase-activating protein subunit beta							Q86X10
-1.4175	1.61668	0.632473	-0.604371	1.55234	1.65523	0.611794	0.814051	-1.10141	1.16532	0.430049	-0.493952	ESCO2	ESCO2	N-acetyltransferase ESCO2							Q56NI9
0.476975	1.28397	1.14208	1.15136	1.61446	2.51367	2.97457	2.74505	-1.47598	0.743656	0.353398	0.378921	TM7SF2	TM7SF2	Delta(14)-sterol reductase TM7SF2							O76062
-0.905002	0.215705	0.642786	-0.0448214	2.32421	1.21583	2.64061	0.355928	-1.35125	0.365378	1.01955	-0.0336804	MAL2	MAL2	Protein MAL2							Q969L2
0.00461515	-0.126977	-0.216433	0.275441	0.0408435	1.46453	1.25636	2.1798	0.0954167	-0.518463	-0.93578	1.35883	STRIP1	STRIP1	Striatin-interacting protein 1							Q5VSL9
0.510392	-0.495599	-0.199913	0.0784305	2.03402	2.73752	1.3724	0.265723	1.25501	-1.09579	-0.404827	0.245603	PPIL2	PPIL2	RING-type E3 ubiquitin-protein ligase PPIL2							Q13356
-0.00378672	-0.162222	-0.142773	0.271351	0.0318332	1.90401	0.880286	3.00889	0.0278557	-0.764336	-0.667089	1.40357	HNRNPLL	HNRNPLL	Heterogeneous nuclear ribonucleoprotein L-like							Q8WVV9
0.349572	-0.427796	-0.186592	0.266098	1.85135	2.35657	1.01582	1.26156	0.943768	-1.15688	-0.505087	0.718201	GGCX	GGCX	Vitamin K-dependent gamma-carboxylase							P38435
0.27592	-0.281908	-0.34768	0.872087	2.5697	2.25073	1.09811	2.31823	0.257336	-0.723762	-0.839441	1.30587	NFYC	NFYC	Nuclear transcription factor Y subunit gamma							Q13952
1.06315	-0.334249	-0.76047	1.20025	3.85	1.05834	0.856553	1.45849	0.781539	-0.634999	-1.06706	0.920519	ATRN	ATRN	Attractin							O75882
0.487821	0.156822	0.180695	0.630561	1.23148	0.863149	0.631768	2.02155	0.531461	-0.888951	-0.786505	1.144	KIAA0922	TMEM131L	Transmembrane protein 131-like							A2VDJ0
0.381129	0.118188	0.0751295	0.390589	1.8045	0.845142	0.509017	2.40048	0.832873	-0.732839	-0.989237	0.889202	KIFC1	KIFC1	Kinesin-like protein KIFC1							Q9BW19
0.11136	-0.144702	-0.113667	0.676743	1.37578	1.30317	0.620309	3.49638	-0.0554003	-0.728558	-0.646971	1.43093	C7orf50	C7orf50	Uncharacterized protein C7orf50							Q9BRJ6
2.54828	1.1627	1.41599	0.764432	2.3556	3.19176	1.38077	0.454202	1.40493	-0.405178	-0.0742817	-0.925468	SLC29A2	SLC29A2	Equilibrative nucleoside transporter 2							Q14542
0.91718	0.264919	0.580436	0.937737	1.1669	0.833534	1.23315	1.79577	0.759584	-1.28677	-0.296892	0.824079	PDP2	PDP2	[Pyruvate dehydrogenase [acetyl-transferring]]-phosphatase 2, mitochondrial							Q9P2J9
0.53818	-0.156047	-0.233589	0.292563	3.91354	2.61721	1.77636	1.11454	1.16388	-0.724393	-0.935306	0.495814	YY1	YY1	Transcriptional repressor protein YY1							P25490
2.05772	-1.09726	-1.72017	0.928755	1.63873	0.693297	1.01622	0.622618	1.14763	-0.648858	-1.00356	0.504783	SUV39H1	SUV39H1	Histone-lysine N-methyltransferase SUV39H1							O43463
0.829631	-0.411448	-0.158936	0.424698	2.48804	1.73833	0.326904	0.898197	1.17275	-1.03706	-0.587444	0.451747	C19orf25	C19orf25	UPF0449 protein C19orf25							Q9UFG5
2.37771	1.72155	1.56854	1.67799	5.18274	5.67623	4.28437	4.86795	1.47669	-0.313481	-0.730908	-0.432302	PCSK9	PCSK9	Proprotein convertase subtilisin/kexin type 9							Q8NBP7
0.181253	-0.0840925	-0.255232	0.0455443	2.64272	1.67709	2.30628	1.06666	1.12471	-0.300592	-1.21986	0.395749	PSMC1	PSMC1	26S proteasome regulatory subunit 4							P62191
3.98674	-0.173598	-0.303856	3.62343	1.03217	0.778506	2.1642	2.55817	0.941691	-0.836227	-0.891893	0.786429	GABARAPL2	GABARAPL2	Gamma-aminobutyric acid receptor-associated protein-like 2							P60520
0.127396	0.0224139	-0.284458	0.341263	1.99172	0.288876	2.58821	3.31436	0.290859	-0.112285	-1.29071	1.11214	PSMD3	PSMD3	26S proteasome non-ATPase regulatory subunit 3							O43242
5.25712	0.818049	0.173916	3.59608	1.13368	2.69523	0.353753	0.950847	1.17322	-0.689555	-0.959853	0.476193	RPL10L	RPL10L	60S ribosomal protein L10-like							Q96L21
2.84477	0.00756009	1.08003	0.284359	1.42622	0.021727	2.75953	0.328635	1.40179	-0.819365	0.0202394	-0.602668	PDSS2	PDSS2	All trans-polyprenyl-diphosphate synthase PDSS2							Q86YH6
0.99457	-0.297396	-0.508242	0.33012	1.1813	0.92949	0.912834	0.388753	1.27622	-0.630372	-0.941523	0.295673	HOOK1	HOOK1	Protein Hook homolog 1							Q9UJC3
0.228485	-0.38266	-0.443346	0.348527	1.14885	1.56714	1.11146	0.957536	0.711324	-0.783935	-0.932412	1.00502	MECR	MECR	Enoyl-[acyl-carrier-protein] reductase, mitochondrial							Q9BV79
0.136953	-0.22082	-0.133995	0.311499	0.491074	1.02322	0.640934	2.3232	0.463141	-0.996199	-0.642045	1.1751	CEP170	CEP170	Centrosomal protein of 170 kDa							Q5SW79
0.550988	0.221941	0.00819238	0.826454	2.55305	2.26769	0.109375	2.58573	0.413586	-0.499186	-1.09212	1.17772	AIF1L	AIF1L	Allograft inflammatory factor 1-like							Q9BQI0
0.324833	-0.213904	-0.0171515	0.339319	1.81552	2.55782	0.172753	2.0663	0.800043	-1.19024	-0.463366	0.853559	SRRM1	SRRM1	Serine/arginine repetitive matrix protein 1							Q8IYB3
0.183776	-0.267449	-0.05106	0.153431	1.6048	2.64534	0.370715	1.99939	0.855899	-1.30044	-0.266347	0.710885	SMARCB1	SMARCB1	SWI/SNF-related matrix-associated actin-dependent regulator of chromatin subfamily B member 1							Q12824
0.848271	-0.305023	-0.143095	0.0993303	3.15313	2.13081	0.738502	0.113722	1.41818	-0.842781	-0.525331	-0.0500706	UBL5	UBL5	Ubiquitin-like protein 5							Q9BZL1
0.0177724	-0.0396411	-0.131563	0.423192	0.148318	0.34072	1.88048	3.45847	-0.202713	-0.437041	-0.812214	1.45197	EIF3G	EIF3G	Eukaryotic translation initiation factor 3 subunit G							O75821
0.579876	-0.22435	-0.07715	-0.0244198	3.20046	3.12328	1.67332	0.427398	1.45666	-0.811954	-0.396723	-0.247979	PHF5A	PHF5A	PHD finger-like domain-containing protein 5A							Q7RTV0
0.079958	-0.15761	-0.113794	0.183009	0.815244	2.27601	1.12537	2.64456	0.510078	-0.966498	-0.694163	1.15058	KPNA4	KPNA4	Importin subunit alpha-3							O00629
0.252758	-0.107972	-0.276046	0.538437	1.62117	1.42952	1.93879	2.00061	0.413323	-0.574318	-1.03448	1.19548	UBE2I	UBE2I	SUMO-conjugating enzyme UBC9							P63279
0.547638	-0.197572	0.00706895	0.00534121	4.0541	3.19385	0.0633733	0.0379045	1.43058	-0.902106	-0.261531	-0.266939	HNRNPAB	HNRNPAB	Heterogeneous nuclear ribonucleoprotein A/B							Q99729
0.188233	-0.191843	-0.174037	0.319541	1.96076	2.66471	2.21952	3.7035	0.592232	-0.881281	-0.812249	1.1013	RPL17	RPL17	60S ribosomal protein L17							P18621
0.786146	0.393054	0.276282	0.499532	1.73355	1.67239	1.86969	3.01534	1.36281	-0.438545	-0.973653	0.0493924	SCARB1	SCARB1	Scavenger receptor class B member 1							Q8WTV0
0.177065	-0.0542806	-0.408159	0.142277	1.22837	0.800162	2.69532	2.7054	0.793176	-0.0689657	-1.38775	0.663535	SMARCAD1	SMARCAD1	SWI/SNF-related matrix-associated actin-dependent regulator of chromatin subfamily A containing DEAD/H box 1							Q9H4L7
2.55566	1.65648	2.72694	3.61546	6.60465	3.19908	5.84006	1.93615	-0.103356	-1.2234	0.109994	1.21676	FGFBP3	FGFBP3	Fibroblast growth factor-binding protein 3							Q8TAT2
1.59858	0.109921	0.263058	-0.0408182	3.06626	0.308141	1.79844	0.111632	1.47957	-0.494249	-0.291204	-0.694115	GPR180	GPR180	Integral membrane protein GPR180							Q86V85
0.492217	-0.299351	-0.257853	0.120828	2.58578	1.7128	0.889057	0.738599	1.29024	-0.845249	-0.733295	0.288307	MED20	MED20	Mediator of RNA polymerase II transcription subunit 20							Q9H944
1.24359	-0.321541	-0.337663	0.673479	5.74679	3.15436	2.53995	3.40391	1.19225	-0.816124	-0.836811	0.460687	TUBB2A	TUBB2A	Tubulin beta-2A chain							Q13885
2.16122	0.95733	0.336047	1.92614	2.59246	2.09937	2.22192	0.899738	0.959	-0.455805	-1.18593	0.682736	PPDPF	PPDPF	Pancreatic progenitor cell differentiation and proliferation factor							Q9H3Y8
1.45437	-0.461222	-0.113551	-0.0856552	5.2738	2.92445	0.636092	0.162584	1.46971	-0.772031	-0.365163	-0.332518	TMEM258	TMEM258	Transmembrane protein 258							P61165
